# Targets of influenza Human T cell response are mostly conserved in H5N1

**DOI:** 10.1101/2024.09.09.612060

**Authors:** John Sidney, A-Reum Kim, Rory D. de Vries, Bjoern Peters, Philip S. Meade, Florian Krammer, Alba Grifoni, Alessandro Sette

## Abstract

Frequent recent spillovers of subtype H5N1 clade 2.3.4.4b highly pathogenic avian influenza (HPAI) virus into poultry and mammals, especially dairy cattle, including several human cases, increased concerns over a possible future pandemic. Here, we performed an analysis of epitope data curated in the Immune Epitope Database (IEDB). We found that the patterns of immunodominance of seasonal influenza viruses circulating in humans and H5N1 are similar. We further conclude that a significant fraction of the T cell epitopes is conserved at a level associated with cross-reactivity between avian and seasonal sequences, and we further experimentally demonstrate extensive cross-reactivity in the most dominant T cell epitopes curated in the IEDB. Based on these observations, and the overall similarity of the neuraminidase (NA) N1 subtype encoded in both HPAI and seasonal H1N1 influenza virus as well as cross-reactive group 1 HA stalk-reactive antibodies, we expect that a degree of pre-existing immunity is present in the general human population that could blunt the severity of human H5N1 infections.
