## Supplemental Table 1 for "Targets of influenza Human T cell response are mostly conserved in H5N1"

### Sheet: Supplemental table 1
	Dominant non-avian influenza A epitopes
	Epitope type	Antigen	Epitope ID	Sequence	Len	Mapped Start Position	Mapped End Position	Subjects Tested	Subjects Responded	Response Freq.
	CD4 (class II)	Hemagglutinin	95553	LLCTFTATYADTICIGYH	18	8	25	24	3	0.13
	CD4 (class II)	Hemagglutinin	95943	TYADTICIGYHANNSTDT	18	15	32	24	3	0.13
	CD4 (class II)	Hemagglutinin	95458	IGYHANNSTDTVDTVLEK	18	22	39	24	4	0.17
	CD4 (class II)	Hemagglutinin	138774	HHAVSNGTLVKTITNDQIEV	20	24	43	12	8	0.67
	CD4 (class II)	Hemagglutinin	70381	VPNGTLVKTITNDQIEVTNAT	21	27	47	2	2	1
	CD4 (class II)	Hemagglutinin	95880	STDTVDTVLEKNVTVTHS	18	29	46	24	3	0.13
	CD4 (class II)	Hemagglutinin	188771	VDTVLEKNVTVTHSVNLLED	20	33	52	7	7	1
	CD4 (class II)	Hemagglutinin	95969	VLEKNVTVTHSVNLLEDS	18	36	53	24	4	0.17
	CD4 (class II)	Hemagglutinin	144810	VLEKNVTVTHSVNLLEDK	18	36	53	8	7	0.88
	CD4 (class II)	Hemagglutinin	51057	QIEVTNATELVQSSSTGRIC	20	40	59	2	2	1
	CD4 (class II)	Hemagglutinin	221290	VTVTHSVNLLEDKHN	15	41	55	2	2	1
	CD4 (class II)	Hemagglutinin	95988	VTHSVNLLEDSHNGKLCL	18	43	60	24	5	0.21
	CD4 (class II)	Hemagglutinin	144813	VTHSVNLLEDKHNGKLCK	18	43	60	8	7	0.88
	CD4 (class II)	Hemagglutinin	95546	LEDSHNGKLCLLKGIAPL	18	50	67	24	3	0.13
	CD4 (class II)	Hemagglutinin	95505	KLCLLKGIAPLQLGNCSV	18	57	74	24	4	0.17
	CD4 (class II)	Hemagglutinin	95454	IAPLQLGNCSVAGWILGN	18	64	81	24	3	0.13
	CD4 (class II)	Hemagglutinin	95609	NCSVAGWILGNPECELLI	18	71	88	24	6	0.25
	CD4 (class II)	Hemagglutinin	95465	ILGNPECELLISKESWSY	18	78	95	24	6	0.25
	CD4 (class II)	Hemagglutinin	95353	ELLISKESWSYIVETPNP	18	85	102	24	5	0.21
	CD4 (class II)	Hemagglutinin	95893	SWSYIVETPNPENGTCYP	18	92	109	24	3	0.13
	CD4 (class II)	Hemagglutinin	95923	TPNPENGTCYPGYFADYE	18	99	116	24	5	0.21
	CD4 (class II)	Hemagglutinin	95896	TCYPGYFADYEELREQLS	18	106	123	24	4	0.17
	CD4 (class II)	Hemagglutinin	7430	CYPYDVPDYASLRSLVASS	19	107	125	2	2	1
	CD4 (class II)	Hemagglutinin	138761	CYPYDVPDYASLRSLVASSG	20	107	126	13	7	0.54
	CD4 (class II)	Hemagglutinin	1855088	VPDYASLRSLVASSG	15	112	126	13	12	0.92
	CD4 (class II)	Hemagglutinin	95214	ADYEELREQLSSVSSFER	18	113	130	24	3	0.13
	CD4 (class II)	Hemagglutinin	144688	IDYEELREQLSSVSSFERFE	20	113	132	12	12	1
	CD4 (class II)	Hemagglutinin	95364	EQLSSVSSFERFEIFPKE	18	120	137	24	5	0.21
	CD4 (class II)	Hemagglutinin	51553	QLSSVSSFERFEIFP	15	121	135	14	2	0.14
	CD4 (class II)	Hemagglutinin	51554	QLSSVSSFERFEIFPKESSW	20	121	140	2	2	1
	CD4 (class II)	Hemagglutinin	152919	QLSSVSSFERFEIFPKTSSW	20	121	140	5	5	1
	CD4 (class II)	Hemagglutinin	95826	SFERFEIFPKESSWPNHT	18	127	144	24	5	0.21
	CD4 (class II)	Hemagglutinin	152510	ERFEIFPKTSSWPNHDSNKG	20	129	148	4	3	0.75
	CD4 (class II)	Hemagglutinin	95390	FPKESSWPNHTVTGVSAS	18	134	151	24	5	0.21
	CD4 (class II)	Hemagglutinin	95672	PNHTVTGVSASCSHNGKS	18	141	158	24	6	0.25
	CD4 (class II)	Hemagglutinin	95983	VSASCSHNGKSSFYRNLL	18	148	165	24	9	0.38
	CD4 (class II)	Hemagglutinin	95618	NGKSSFYRNLLWLTGKNG	18	155	172	24	3	0.13
	CD4 (class II)	Hemagglutinin	188676	FYKNLIWLVKKGNSYPKLSK	20	160	179	4	3	0.75
	CD4 (class II)	Hemagglutinin	95767	RNLLWLTGKNGLYPNLSK	18	162	179	24	4	0.17
	CD4 (class II)	Hemagglutinin	95628	NLSKSYVNNKEKEVLVLW	18	176	193	24	3	0.13
	CD4 (class II)	Hemagglutinin	95630	NNKEKEVLVLWGVHHPPN	18	183	200	24	8	0.33
	CD4 (class II)	Hemagglutinin	145888	LVLWGVHHPPNIGDQRAL	18	190	207	24	4	0.17
	CD4 (class II)	Hemagglutinin	129514	NQRALYHTENAYVSVVS	17	203	219	14	6	0.43
	CD4 (class II)	Hemagglutinin	95738	QRALYHTENAYVSVVSSH	18	204	221	24	8	0.33
	CD4 (class II)	Hemagglutinin	66325	TSLYVRASGRVTVSTK	16	205	220	2	2	1
	CD4 (class II)	Hemagglutinin	221741	YQNADAYVFVGSSRY	15	208	222	2	2	1
	CD4 (class II)	Hemagglutinin	188785	YQNADAYVFVGSSRYSKKFK	20	208	227	3	2	0.67
	CD4 (class II)	Hemagglutinin	95355	ENAYVSVVSSHYSRRFTP	18	211	228	24	4	0.17
	CD4 (class II)	Hemagglutinin	152710	KKFKPEIAIRPKVRDQEGRM	20	224	243	5	2	0.4
	CD4 (class II)	Hemagglutinin	95523	KRPKVRDQEGRINYYWTL	18	232	249	24	3	0.13
	CD4 (class II)	Hemagglutinin	128448	DQEGRINYYWTLLEPGD	17	238	254	2	2	1
	CD4 (class II)	Hemagglutinin	95702	QEGRINYYWTLLEPGDTI	18	239	256	24	5	0.21
	CD4 (class II)	Hemagglutinin	129656	PSRISIYWTIVKPGDIL	17	240	256	34	7	0.21
	CD4 (class II)	Hemagglutinin	130417	YWTIVKPGDILLINSTG	17	246	262	34	6	0.18
	CD4 (class II)	Hemagglutinin	96033	YWTLLEPGDTIIFEANGN	18	246	263	24	4	0.17
	CD4 (class II)	Hemagglutinin	188764	TLVEPGDKITFEATGNLVVP	20	248	267	7	6	0.86
	CD4 (class II)	Hemagglutinin	1393914	LVEPGDKITFEATGN	15	249	263	21	3	0.14
	CD4 (class II)	Hemagglutinin	129567	PGDILLINSTGNLIAPR	17	252	268	34	5	0.15
	CD4 (class II)	Hemagglutinin	95402	GDTIIFEANGNLIAPWYA	18	253	270	24	5	0.21
	CD4 (class II)	Hemagglutinin	188690	ITFEATGNLVVPRYAFAMER	20	256	275	7	7	1
	CD4 (class II)	Hemagglutinin	202918	ATGNLVVPRYAFAME	15	260	274	2	2	1
	CD4 (class II)	Hemagglutinin	95245	ANGNLIAPWYAFALSRGF	18	260	277	24	5	0.21
	CD4 (class II)	Hemagglutinin	188723	LVVPRYAFAMERNAGSGIII	20	264	283	7	7	1
	CD4 (class II)	Hemagglutinin	1393675	AFAMERNAGSGIIIS	15	270	284	27	11	0.41
	CD4 (class II)	Hemagglutinin	201373	AMERNAGSGIIISDT	15	272	286	105	86	0.82
	CD4 (class II)	Hemagglutinin	1393924	MERNAGSGIIISDTP	15	273	287	24	9	0.38
	CD4 (class II)	Hemagglutinin	207788	ERNAGSGIIISDT	13	274	286	81	23	0.28
	CD4 (class II)	Hemagglutinin	95875	SRGFGSGIITSNAPMDEC	18	274	291	24	4	0.17
	CD4 (class II)	Hemagglutinin	95463	IITSNAPMDECDAKCQTP	18	281	298	24	4	0.17
	CD4 (class II)	Hemagglutinin	95588	MDECDAKCQTPQGAINSS	18	288	305	24	5	0.21
	CD4 (class II)	Hemagglutinin	95288	CQTPQGAINSSLPFQNVH	18	295	312	24	4	0.17
	CD4 (class II)	Hemagglutinin	95468	INSSLPFQNVHPVTIGEC	18	302	319	24	7	0.29
	CD4 (class II)	Hemagglutinin	43473	NDKPFQNVNRITYGAC	16	304	319	2	2	1
	CD4 (class II)	Hemagglutinin	188767	TSLPFQNIHPITIGKCPKYV	20	304	323	7	6	0.86
	CD4 (class II)	Hemagglutinin	95725	QNVHPVTIGECPKYVRSA	18	309	326	24	3	0.13
	CD4 (class II)	Hemagglutinin	138818	VNRITYGACPRYVKQNTLKL	20	311	330	13	9	0.69
	CD4 (class II)	Hemagglutinin	188681	HPITIGKCPKYVKSTKLRLA	20	312	331	3	2	0.67
	CD4 (class II)	Hemagglutinin	95457	IGECPKYVRSAKLRMVTG	18	316	333	24	7	0.29
	CD4 (class II)	Hemagglutinin	18546	GACPRYVKQNTLKLATGMRNV	21	317	337	2	2	1
	CD4 (class II)	Hemagglutinin	6795	CPKYVKQNTLKLATG	15	319	333	2	2	1
	CD4 (class II)	Hemagglutinin	128381	CPRYVKQNTLKLATGMR	17	319	335	34	5	0.15
	CD4 (class II)	Hemagglutinin	138760	CPRYVKQNTLKLATGMRNVP	20	319	338	13	8	0.62
	CD4 (class II)	Hemagglutinin	238264	CPKYVRSAKLRMVTGLRNIPS	21	319	339	18	13	0.72
	CD4 (class II)	Hemagglutinin	6798	CPKYVKQNTLKLATGMRNVPEKQT	24	319	342	2	2	1
	CD4 (class II)	Hemagglutinin	48237	PKYVKQNTLKLAT	13	320	332	23	22	0.96
	CD4 (class II)	Hemagglutinin	216486	PKYVKSTKLRLATGL	15	320	334	2	2	1
	CD4 (class II)	Hemagglutinin	188732	PKYVKSTKLRLATGLRNIPS	20	320	339	3	2	0.67
	CD4 (class II)	Hemagglutinin	95982	VRSAKLRMVTGLRNIPSI	18	323	340	24	5	0.21
	CD4 (class II)	Hemagglutinin	214728	LRLATGLRNIPSIQS	15	328	342	2	2	1
	CD4 (class II)	Hemagglutinin	129319	LRMVTGLRNIPSIQSRG	17	328	344	13	6	0.46
	CD4 (class II)	Hemagglutinin	188722	LRLATGLRNIPSIQSRGLFG	20	328	347	7	4	0.57
	CD4 (class II)	Hemagglutinin	95606	MVTGLRNIPSIQSRGLFG	18	330	347	24	4	0.17
	CD4 (class II)	Hemagglutinin	182380	ATGLRNIPSIQSRGL	15	331	345	14	3	0.21
	CD4 (class II)	Hemagglutinin	129320	LRNIPSIQSRGLFGAIA	17	334	350	14	6	0.43
	CD4 (class II)	Hemagglutinin	182404	RNIPSIQSRGLFGAI	15	335	349	14	4	0.29
	CD4 (class II)	Hemagglutinin	95905	TGMVDGWYGYHHQNEQGS	18	358	375	8	4	0.5
	CD4 (class II)	Hemagglutinin	225949	EITNKVNSVIEKMNTQFTAV	20	390	409	2	2	1
	CD4 (class II)	Hemagglutinin	130108	TNKVNSVIEKMNTQFTA	17	392	408	13	3	0.23
	CD4 (class II)	Hemagglutinin	188765	TNKVNSVIEKMNTQFTAVGK	20	392	411	7	4	0.57
	CD4 (class II)	Hemagglutinin	182401	NKVNSVIEKMNTQFT	15	393	407	14	4	0.29
	CD4 (class II)	Hemagglutinin	95623	NKVNSVIEKMNTQFTAVG	18	393	410	8	7	0.88
	CD4 (class II)	Hemagglutinin	167981	NSVIEKMNTQFEAVGKEFSN	20	396	415	2	2	1
	CD4 (class II)	Hemagglutinin	238812	NSVIEKMNTQFTAVGKEFNKHE	22	396	417	18	12	0.67
	CD4 (class II)	Hemagglutinin	80042	SVIEKMNTQFTAV	13	397	409	3	3	1
	CD4 (class II)	Hemagglutinin	130227	VIEKMNTQFTAVGKEFN	17	398	414	14	4	0.29
	CD4 (class II)	Hemagglutinin	130129	TQFTAVGKEFNKLERRM	17	404	420	2	2	1
	CD4 (class II)	Hemagglutinin	188655	AVGKEFNHLEKRIENLNKKV	20	408	427	3	2	0.67
	CD4 (class II)	Hemagglutinin	22098	GRIQDLEKYVEDTKIDLWS	19	418	436	2	2	1
	CD4 (class II)	Hemagglutinin	128403	DDGFLDIWTYNAELLVL	17	428	444	2	2	1
	CD4 (class II)	Hemagglutinin	113324	DGFLDIWTYNAELLV	15	429	443	15	3	0.2
	CD4 (class II)	Hemagglutinin	31201	KIDLWSYNAELLVALENQHTI	21	431	451	2	2	1
	CD4 (class II)	Hemagglutinin	188707	LDIWTYNAELLVLLENERTL	20	432	451	4	2	0.5
	CD4 (class II)	Hemagglutinin	238618	IDIWTYNAELLVLLENERTDFHDS	24	432	455	18	14	0.78
	CD4 (class II)	Hemagglutinin	129015	IWTYNAELLVLLENERT	17	434	450	2	2	1
	CD4 (class II)	Hemagglutinin	96007	WTYNAELLVLLENERTLD	18	435	452	8	8	1
	CD4 (class II)	Hemagglutinin	67392	TYNAELLVLLENERT	15	436	450	2	2	1
	CD4 (class II)	Hemagglutinin	168022	TYNAELLVLMENERTLDFHD	20	436	455	2	2	1
	CD4 (class II)	Hemagglutinin	151075	YNAELLVLLENERTL	15	437	451	14	3	0.21
	CD4 (class II)	Hemagglutinin	125912	ELLVLLENERTLDFHDS	17	440	456	14	7	0.5
	CD4 (class II)	Hemagglutinin	144630	ELLVLLENERTLDYHDSNVK	20	440	459	15	12	0.8
	CD4 (class II)	Hemagglutinin	182397	LVLLENERTLDYHDS	15	442	456	14	3	0.21
	CD4 (class II)	Hemagglutinin	153000	SNVKNLYEKVRSQLKNNAKE	20	456	475	5	4	0.8
	CD4 (class II)	Hemagglutinin	238664	KNLYEKVKSQLKNNAKEEIGNGC	23	459	481	18	10	0.56
	CD4 (class II)	Hemagglutinin	144732	NLYEKVRSQLKNNAKEIGNG	20	460	479	8	7	0.88
	CD4 (class II)	Hemagglutinin	188704	KVRSQLKNNAKEIGNGCFEF	20	464	483	3	2	0.67
	CD4 (class II)	Hemagglutinin	238617	IDGVKLESMGVYQILAIYSTVASSL	25	516	540	18	10	0.56
	CD4 (class II)	Hemagglutinin	188698	KLESTRIYQILAIYSTVASS	20	520	539	4	2	0.5
	CD4 (class II)	Hemagglutinin	29656	IYQILAIYSTVASSL	15	526	540	14	5	0.36
	CD4 (class II)	Hemagglutinin	144696	IYQILAIYSTVASSLVLVVSLGA	23	526	548	8	7	0.88
	CD4 (class II)	Hemagglutinin	182414	YQILAIYSTVASSLV	15	527	541	14	6	0.43
	CD4 (class II)	Hemagglutinin	26959	ILAIYSTVASSL	12	529	540	8	6	0.75
	CD4 (class II)	Hemagglutinin	182409	STVASSLVLLVSLGA	15	534	548	14	12	0.86
	CD4 (class II)	Hemagglutinin	182386	GAISFWMCSNGSLQC	15	547	561	14	9	0.64
	CD4 (class II)	Hemagglutinin	238201	AISFWFMCSNGSLQCRI	17	548	564	18	7	0.39
	CD4 (class II)	Matrix protein 1	128060	MSLLTEVETYVLSIIPSGPL	20	1	20	2	2	1
	CD4 (class II)	Matrix protein 1	97291	EVETYVLSIVPSGPLKA	17	6	22	8	2	0.25
	CD4 (class II)	Matrix protein 1	67496	TYVLSIIPSGPLKAEIAQRL	20	9	28	3	3	1
	CD4 (class II)	Matrix protein 1	1087404	SGPLKAEIAQRLED	14	17	30	5	5	1
	CD4 (class II)	Matrix protein 1	58177	SGPLKAEIAQRLEDV	15	17	31	2	2	1
	CD4 (class II)	Matrix protein 1	69642	VLMEWLKTRPILSPLTKGIL	20	41	60	3	3	1
	CD4 (class II)	Matrix protein 1	21087	GLQRRRFVQNALNGNGDPNN	20	73	92	2	2	1
	CD4 (class II)	Matrix protein 1	164220	DPNNMDRAVKLYRKLKRE	18	89	106	7	2	0.29
	CD4 (class II)	Matrix protein 1	127947	DPNNMDKAVKLYRKLKREIT	20	89	108	2	2	1
	CD4 (class II)	Matrix protein 1	129500	NNMDRAVKLYRKLKREI	17	91	107	4	2	0.5
	CD4 (class II)	Matrix protein 1	97412	KAVKLYRKLKREITFHGA	18	95	112	48	5	0.1
	CD4 (class II)	Matrix protein 1	164415	VKLYRKLKREITFHGAKE	18	97	114	7	2	0.29
	CD4 (class II)	Matrix protein 1	69270	VKLYRKLKREITFHGAKEIS	20	97	116	2	2	1
	CD4 (class II)	Matrix protein 1	149001	YRKLKREITFHGAKE	15	100	114	3	2	0.67
	CD4 (class II)	Matrix protein 1	80006	RKLKREITFHGAK	13	101	113	2	2	1
	CD4 (class II)	Matrix protein 1	97454	LKREITFHGAKEIALSY	17	103	119	56	6	0.11
	CD4 (class II)	Matrix protein 1	79999	REITFHGAKEISL	13	105	117	3	3	1
	CD4 (class II)	Matrix protein 1	164360	REITFHGAKEIALSYSAG	18	105	122	7	2	0.29
	CD4 (class II)	Matrix protein 1	142512	AGALASCMGLIYNRMGAVTT	20	121	140	2	2	1
	CD4 (class II)	Matrix protein 1	1087352	GLIYNRMGAVTTEV	14	129	142	5	5	1
	CD4 (class II)	Matrix protein 1	65389	TNPLIRHENRMVLASTTAKA	20	169	188	2	2	1
	CD4 (class II)	Matrix protein 1	129032	KAMEQMAGSSEQAAEAM	17	187	203	4	2	0.5
	CD4 (class II)	Matrix protein 1	1087394	QARQMVQAMRTIGTHP	16	208	223	5	5	1
	CD4 (class II)	Matrix protein 1	164206	ARQMVQAMRAIGTHPSSS	18	209	226	7	2	0.29
	CD4 (class II)	Matrix protein 1	129809	RQMVQAMRAIGTHPSSS	17	210	226	4	2	0.5
	CD4 (class II)	Matrix protein 1	1087395	QMVQAMRTIGTHPSSSAGLK	20	211	230	2	2	1
	CD4 (class II)	Matrix protein 1	113330	DLLENLQAYQKRM	13	232	244	2	2	1
	CD4 (class II)	Matrix protein 1	130396	YQKRMGVQMQRFK	13	240	252	5	2	0.4
	CD4 (class II)	Neuraminidase	129516	NQVMLCEPTIIERNITE	17	44	60	12	4	0.33
	CD4 (class II)	Neuraminidase	126200	GWAIYTKDNSIRIGSKG	17	81	97	15	8	0.53
	CD4 (class II)	Neuraminidase	127658	GFAPFSKDNSIRLSAGG	17	81	97	13	7	0.54
	CD4 (class II)	Neuraminidase	127613	CSHLECRTFFLTQGALL	17	109	125	14	5	0.36
	CD4 (class II)	Neuraminidase	238267	CRTFFLTQGALLNDKHSNGTVK	22	114	135	18	6	0.33
	CD4 (class II)	Neuraminidase	127810	RTFFLTQGALLNDKHSN	17	115	131	2	2	1
	CD4 (class II)	Neuraminidase	1394069	SRFESVAWSASACHD	15	157	171	26	10	0.38
	CD4 (class II)	Neuraminidase	1393757	ESVAWSASACHDGIN	15	160	174	29	11	0.38
	CD4 (class II)	Neuraminidase	1393703	AWSASACHDGIN	12	163	174	28	11	0.39
	CD4 (class II)	Neuraminidase	1393704	AWSASACHDGINWLT	15	163	177	57	20	0.35
	CD4 (class II)	Neuraminidase	127657	GAVAVLKYNGIITETIK	17	186	202	2	2	1
	CD4 (class II)	Neuraminidase	129021	IYNGRLVDSIVSWSKEI	17	192	208	16	3	0.19
	CD4 (class II)	Neuraminidase	130332	WKKRILRTQESECVCVN	17	204	220	12	3	0.25
	CD4 (class II)	Neuraminidase	127853	TCTVVMTDGSASGKADT	17	222	238	13	3	0.23
	CD4 (class II)	Neuraminidase	126080	GAASYKIFKIEKGKVTK	17	234	250	15	9	0.6
	CD4 (class II)	Neuraminidase	127692	IFKIEKGKVTKSIELNA	17	240	256	2	2	1
	CD4 (class II)	Neuraminidase	127669	GKIVHTSTLSGSAQHVE	17	246	262	13	2	0.15
	CD4 (class II)	Neuraminidase	1394163	YHYEECSCYPDSSEI	15	259	273	21	6	0.29
	CD4 (class II)	Neuraminidase	127717	KSNRLRKGFEMIWDPNG	17	348	364	2	2	1
	CD4 (class II)	Neuraminidase	127707	KGFEMIWDPNGWTDTDS	17	354	370	14	7	0.5
	CD4 (class II)	Neuraminidase	129307	LQINRQVIVDRGNRSGY	17	372	388	12	2	0.17
	CD4 (class II)	Neuraminidase	1394055	SIKQDIVGINEWSGY	15	373	387	21	4	0.19
	CD4 (class II)	Neuraminidase	127753	NRSGYSGIFSVEGKSCI	17	383	399	13	3	0.23
	CD4 (class II)	Neuraminidase	127616	DCIRPCFWVELVRGLPR	17	401	417	14	9	0.64
	CD4 (class II)	Neuraminidase	1394051	SGSSISFCGVNSDTV	15	424	438	21	7	0.33
	CD4 (class II)	Nucleoprotein	4697	ASQGTKRSYEQMETDGERQNATE	23	2	24	42	5	0.12
	CD4 (class II)	Nucleoprotein	912069	GERQDATEIRASVGR	15	17	31	2	2	1
	CD4 (class II)	Nucleoprotein	912070	GERQNATEIRASVGK	15	17	31	102	78	0.76
	CD4 (class II)	Nucleoprotein	63453	TELKLSDYEGRLIQNSLTIER	21	45	65	42	5	0.12
	CD4 (class II)	Nucleoprotein	54595	RLIQNSLTIERMVLSAFDERRNK	23	55	77	42	6	0.14
	CD4 (class II)	Nucleoprotein	14070	ERRNKYLEEHPSAGKDPKKT	20	73	92	43	7	0.16
	CD4 (class II)	Nucleoprotein	164315	PIYRRVDGKWMRELVLY	17	95	111	8	2	0.25
	CD4 (class II)	Nucleoprotein	56253	RVDGKWMRELVL	12	99	110	42	7	0.17
	CD4 (class II)	Nucleoprotein	231915	GKWMRELILYDKE	13	102	114	2	2	1
	CD4 (class II)	Nucleoprotein	79763	ATYQRTRALVRTG	13	146	158	2	2	1
	CD4 (class II)	Nucleoprotein	129827	RSGAAGAAVKGVGTMVL	17	175	191	5	2	0.4
	CD4 (class II)	Nucleoprotein	5402	AVKGVGTMVMELIRMIKRGINDRN	24	182	205	42	9	0.21
	CD4 (class II)	Nucleoprotein	18366	FWRGENGRKTRSAYERMCNILKGK	24	206	229	43	21	0.49
	CD4 (class II)	Nucleoprotein	44065	NGRKTRIAYERMCNI	15	211	225	12	3	0.25
	CD4 (class II)	Nucleoprotein	1393882	KTRIAYERMCNILKG	15	214	228	53	30	0.57
	CD4 (class II)	Nucleoprotein	1393830	IAYERMCNILKG	12	217	228	52	29	0.56
	CD4 (class II)	Nucleoprotein	912134	IAYERMCNILKGKFQ	15	217	231	52	21	0.4
	CD4 (class II)	Nucleoprotein	923282	ERMCNILKGKFQTAA	15	220	234	9	2	0.22
	CD4 (class II)	Nucleoprotein	70712	VRESRNPGNAEIEDLIFLARS	21	242	262	42	4	0.1
	CD4 (class II)	Nucleoprotein	4255	ARSALILRGSVAHKSCLPACVYGP	24	260	283	42	5	0.12
	CD4 (class II)	Nucleoprotein	55796	RSALILRGSVAHKSC	15	261	275	2	2	1
	CD4 (class II)	Nucleoprotein	912144	ILRGSVAHKSCLPAC	15	265	279	21	4	0.19
	CD4 (class II)	Nucleoprotein	59546	SLVGIDPFKLLQNSQVYSLIRP	22	297	318	42	10	0.24
	CD4 (class II)	Nucleoprotein	48626	PNENPAHKSQLVWMACNS	18	318	335	42	6	0.14
	CD4 (class II)	Nucleoprotein	143308	AFEDLRVLSFIKGTKVLPRG	20	337	356	2	2	1
	CD4 (class II)	Nucleoprotein	39239	LRVLSFIRGTKVSPRGKLSTRG	22	341	362	42	13	0.31
	CD4 (class II)	Nucleoprotein	35591	LELRSRYWAIRTRSGGNTNQQRAS	24	379	402	43	6	0.14
	CD4 (class II)	Nucleoprotein	4311	ASAGQISVQPAFSVQRNLP	19	401	419	42	5	0.12
	CD4 (class II)	Nucleoprotein	4310	ASAGQISIQPTFSVQRNLPF	20	401	420	2	2	1
	CD4 (class II)	Nucleoprotein	113470	GQISIQPTFSVQR	13	404	416	2	2	1
	CD4 (class II)	Nucleoprotein	143501	QPTFSVQRNLPFDRTTIMAA	20	409	428	2	2	1
	CD4 (class II)	Nucleoprotein	62302	SVQRNLPFDKPTIMAAFTGNTEG	23	413	435	42	7	0.17
	CD4 (class II)	Nucleoprotein	232376	VFELSDEKAASPI	13	463	475	2	2	1
	CD4 (class II)	PB1	1087387	NVLSIAPIMFSNKMARLGKG	20	335	354	2	2	1
	CD4 (class II)	PB1	1087353	GMFNMLSTVLGVS	13	410	422	5	5	1
	CD4 (class II)	Polymerase acidic protein	148589	EYIMKGVYINTALLN	15	457	471	3	2	0.67
	CD4 (class II)	Polymerase basic protein 2	148683	LRHFQKDAKVLFQNW	15	435	449	3	2	0.67
	CD8 (class I)	Hemagglutinin	20218	GIAPLQLGK	9	63	71	6	2	0.33
	CD8 (class I)	Hemagglutinin	20837	GLFGAIAGFI	10	344	353	6	5	0.83
	CD8 (class I)	Matrix protein 1	58567	SIIPSGPLK	9	13	21	18	8	0.44
	CD8 (class I)	Matrix protein 1	20354	GILGFVFTL	9	58	66	156	116	0.74
	CD8 (class I)	Matrix protein 1	538550	GILGFIFTL	9	58	66	5	5	1
	CD8 (class I)	Matrix protein 1	538551	GILGFVYTL	9	58	66	5	5	1
	CD8 (class I)	Matrix protein 1	538552	GILGLVFTL	9	58	66	5	5	1
	CD8 (class I)	Matrix protein 1	538553	GILGVVFTL	9	58	66	5	5	1
	CD8 (class I)	Matrix protein 1	538559	GVLGFVFTL	9	58	66	5	5	1
	CD8 (class I)	Matrix protein 1	538596	WILGFVFTL	9	58	66	5	5	1
	CD8 (class I)	Matrix protein 1	27066	ILGFVFTLTV	10	59	68	10	5	0.5
	CD8 (class I)	Matrix protein 1	4349	ASCMGLIY	8	125	132	12	5	0.42
	CD8 (class I)	Matrix protein 1	54953	RMVLASTTAK	10	178	187	10	6	0.6
	CD8 (class I)	Matrix protein 1	175777	AYQKRMGVQM	10	239	248	9	2	0.22
	CD8 (class I)	Neuraminidase	7291	CVNGSCFTV	9	218	226	5	3	0.6
	CD8 (class I)	Non-structural protein 1	2014	AIMDKNIIL	9	122	130	22	19	0.86
	CD8 (class I)	Non-structural protein 1	2015	AIMDKNIML	9	122	130	4	3	0.75
	CD8 (class I)	Non-structural protein 1	181981	AIMEKNIVL	9	122	130	3	3	1
	CD8 (class I)	Non-structural protein 1	27467	IMDKNIILKA	10	123	132	4	2	0.5
	CD8 (class I)	Nuclear export protein	1852359	TFMQALHLL	9	98	106	5	3	0.6
	CD8 (class I)	Nucleoprotein	7136	CTELKLSDY	9	44	52	41	24	0.59
	CD8 (class I)	Nucleoprotein	181983	CTELKLNDY	9	44	52	11	10	0.91
	CD8 (class I)	Nucleoprotein	33682	KTGGPIYKR	9	91	99	14	4	0.29
	CD8 (class I)	Nucleoprotein	181219	KTGGPIYRR	9	91	99	4	4	1
	CD8 (class I)	Nucleoprotein	66924	TTYQRTRAL	9	146	154	4	2	0.5
	CD8 (class I)	Nucleoprotein	55738	RRSGAAGAAVK	11	174	184	7	5	0.71
	CD8 (class I)	Nucleoprotein	65271	TMVMELVRMIK	11	188	198	6	2	0.33
	CD8 (class I)	Nucleoprotein	566921	TIAMELIRMIK	11	188	198	5	5	1
	CD8 (class I)	Nucleoprotein	27283	ILRGSVAHK	9	265	273	34	15	0.44
	CD8 (class I)	Nucleoprotein	15501	FEDLRVLSF	9	338	346	4	4	1
	CD8 (class I)	Nucleoprotein	97298	FEDLRVSSF	9	338	346	3	3	1
	CD8 (class I)	Nucleoprotein	872108	FEDLRLLSF	9	338	346	3	3	1
	CD8 (class I)	Nucleoprotein	56355	RVLSFIKGTK	10	342	351	6	2	0.33
	CD8 (class I)	Nucleoprotein	124689	RVSSFIRGKK	10	342	351	4	4	1
	CD8 (class I)	Nucleoprotein	13263	ELRSRYWAI	9	380	388	37	18	0.49
	CD8 (class I)	Nucleoprotein	60867	SRYWAIRTR	9	383	391	27	15	0.56
	CD8 (class I)	Nucleoprotein	56681	RYWAIRTR	8	384	391	2	2	1
	CD8 (class I)	Nucleoprotein	38467	LPFDKSTIM	9	418	426	14	12	0.86
	CD8 (class I)	Nucleoprotein	38471	LPFEKSTVM	9	418	426	14	6	0.43
	CD8 (class I)	Nucleoprotein	97466	LPFDKTTIM	9	418	426	13	10	0.77
	CD8 (class I)	Nucleoprotein	38466	LPFDKPTIM	9	418	426	13	8	0.62
	CD8 (class I)	Nucleoprotein	38468	LPFDRTTIM	9	418	426	8	4	0.5
	CD8 (class I)	Nucleoprotein	38472	LPFERATIM	9	418	426	7	3	0.43
	CD8 (class I)	Nucleoprotein	97467	LPFEKSTIM	9	418	426	15	15	1
	CD8 (class I)	Nucleoprotein	116120	LPFDKATIM	9	418	426	11	7	0.64
	CD8 (class I)	Nucleoprotein	116123	LPFDKSTVM	9	418	426	11	10	0.91
	CD8 (class I)	Nucleoprotein	116127	LPFDRPTIM	9	418	426	8	5	0.63
	CD8 (class I)	Nucleoprotein	116136	LPFERATVM	9	418	426	12	5	0.42
	CD8 (class I)	Nucleoprotein	176373	PFERATVMAAF	11	419	429	5	2	0.4
	CD8 (class I)	PB1	1852354	SYLIRALTL	9	216	224	5	2	0.4
	CD8 (class I)	PB1	45001	NMLSTVLGV	9	413	421	22	5	0.23
	CD8 (class I)	PB1	153884	RYTKTTYWW	9	430	438	5	2	0.4
	CD8 (class I)	PB1	144297	FYRYGFVANF	10	496	505	14	13	0.93
	CD8 (class I)	PB1	124692	RYGFVANF	8	498	505	5	3	0.6
	CD8 (class I)	PB1	70898	VSDGGPNLY	9	591	599	30	10	0.33
	CD8 (class I)	PB1	2130982	AVATTHSWIPK	11	659	669	7	2	0.29
	CD8 (class I)	Polymerase acidic protein	17119	FMYSDFHFI	9	46	54	16	2	0.13
	CD8 (class I)	Polymerase acidic protein	59069	SLENFRAYV	9	225	233	6	2	0.33
	CD8 (class I)	Polymerase acidic protein	176343	LYASPQLEGF	10	649	658	19	9	0.47
	CD8 (class I)	Polymerase basic protein 2	25187	HYPKIYKTYF	10	110	119	5	3	0.6
	CD8 (class I)	Polymerase basic protein 2	144475	SFSFGGFTFK	10	322	331	11	4	0.36
	CD8 (class I)	Polymerase basic protein 2	124138	FSFGGFTFK	9	323	331	7	2	0.29
	CD8 (class I)	Polymerase basic protein 2	1852379	TYQWIIRNW	9	549	557	8	4	0.5
	CD8 (class I)	Polymerase basic protein 2	144526	VLRGFLILGK	10	690	699	4	4	1
	B cell (antibody)	Hemagglutinin	1160252	MKAILVVLLYTFATANADTLCIGYH	25	1	25	9	5	0.56
	B cell (antibody)	Hemagglutinin	1172621	TANADTLCIGYHANNSTDTVDTVLE	25	14	38	9	5	0.56
	B cell (antibody)	Hemagglutinin	150975	DTLCIGYHANNSTDT	15	18	32	11	5	0.45
	B cell (antibody)	Hemagglutinin	1161800	NNSTDTVDTVLEKNVTVTHSVNLLE	25	27	51	9	5	0.56
	B cell (antibody)	Hemagglutinin	151039	NSTDTVDTVLEKNVT	15	28	42	11	4	0.36
	B cell (antibody)	Hemagglutinin	150978	EKNVTVTHSVNLLED	15	38	52	11	6	0.55
	B cell (antibody)	Hemagglutinin	1162859	NVTVTHSVNLLEDKHNGKLCKLRGV	25	40	64	9	6	0.67
	B cell (antibody)	Hemagglutinin	151036	NLLEDKHNGKLCKLR	15	48	62	11	5	0.45
	B cell (antibody)	Hemagglutinin	1152132	KHNGKLCKLRGVAPLHLGKCNIAGW	25	53	77	9	9	1
	B cell (antibody)	Hemagglutinin	151023	LCKLRGVAPLHLGKC	15	58	72	11	11	1
	B cell (antibody)	Hemagglutinin	1163247	PLHLGKCNIAGWILGNPECESLSTA	25	66	90	9	5	0.56
	B cell (antibody)	Hemagglutinin	150998	ILGNPECESLSTASS	15	78	92	11	5	0.45
	B cell (antibody)	Hemagglutinin	1156513	LGNPECESLSTASSWSYIVETPSSD	25	79	103	9	5	0.56
	B cell (antibody)	Hemagglutinin	504111	NPECELLISRESWSY	15	81	95	19	16	0.84
	B cell (antibody)	Hemagglutinin	151058	STASSWSYIVETPSS	15	88	102	11	3	0.27
	B cell (antibody)	Hemagglutinin	1172375	SWSYIVETPSSDNGTCYPGDFIDYE	25	92	116	9	4	0.44
	B cell (antibody)	Hemagglutinin	181471	SWSYIVETSSSDNGTCYPGDFIDYEE	26	92	117	6	6	1
	B cell (antibody)	Hemagglutinin	150980	ETPSSDNGTCYPGDF	15	98	112	11	5	0.45
	B cell (antibody)	Hemagglutinin	1145632	GTCYPGDFIDYEELREQLSSVSSFE	25	105	129	9	3	0.33
	B cell (antibody)	Hemagglutinin	151076	YPGDFIDYEELREQL	15	108	122	11	5	0.45
	B cell (antibody)	Hemagglutinin	151026	LREQLSSVSSFERFE	15	118	132	11	3	0.27
	B cell (antibody)	Hemagglutinin	1158864	LREQLSSVSSFERFEIFPKTSSWPN	25	118	142	9	8	0.89
	B cell (antibody)	Hemagglutinin	1140533	FEIFPKTSSWPNHDSNKGVTAACPH	25	131	155	9	7	0.78
	B cell (antibody)	Hemagglutinin	151057	SSWPNHDSNKGVTAA	15	138	152	11	4	0.36
	B cell (antibody)	Hemagglutinin	1134662	DSNKGVTAACPHAGAKSFYKNLIWL	25	144	168	9	9	1
	B cell (antibody)	Hemagglutinin	150994	GVTAACPHAGAKSFY	15	147	161	11	5	0.45
	B cell (antibody)	Hemagglutinin	1141843	GAKSFYKNLIWLVKKGNSYPKLSKS	25	156	180	9	5	0.56
	B cell (antibody)	Hemagglutinin	150965	AKSFYKNLIWLVKKG	15	157	171	11	9	0.82
	B cell (antibody)	Hemagglutinin	151031	LVKKGNSYPKLSKSY	15	167	181	11	9	0.82
	B cell (antibody)	Hemagglutinin	1152423	KKGNSYPKLSKSYINDKGKEVLVLW	25	169	193	9	8	0.89
	B cell (antibody)	Hemagglutinin	151030	LSKSYINDKGKEVLV	15	177	191	11	5	0.45
	B cell (antibody)	Hemagglutinin	1148935	INDKGKEVLVLWGIHHPSTSADQQS	25	182	206	9	6	0.67
	B cell (antibody)	Hemagglutinin	151005	KEVLVLWGIHHPSTS	15	187	201	11	2	0.18
	B cell (antibody)	Hemagglutinin	1148302	IHHPSTSADQQSLYQNADTYVFVGS	25	195	219	9	7	0.78
	B cell (antibody)	Hemagglutinin	150996	HPSTSADQQSLYQNA	15	197	211	11	5	0.45
	B cell (antibody)	Hemagglutinin	151032	LYQNADTYVFVGSSR	15	207	221	11	5	0.45
	B cell (antibody)	Hemagglutinin	1180945	YQNADTYVFVGSSRYSKKFKPEIAI	25	208	232	9	4	0.44
	B cell (antibody)	Hemagglutinin	151068	VGSSRYSKKFKPEIA	15	217	231	11	2	0.18
	B cell (antibody)	Hemagglutinin	1167778	RYSKKFKPEIAIRPKVRDQEGRMNY	25	221	245	9	7	0.78
	B cell (antibody)	Hemagglutinin	151008	KPEIAIRPKVRDQEG	15	227	241	11	3	0.27
	B cell (antibody)	Hemagglutinin	1163235	PKVRDQEGRMNYYWTLVEPGDKITF	25	234	258	9	4	0.44
	B cell (antibody)	Hemagglutinin	151046	RDQEGRMNYYWTLVE	15	237	251	11	4	0.36
	B cell (antibody)	Hemagglutinin	151070	WTLVEPGDKITFEAT	15	247	261	11	4	0.36
	B cell (antibody)	Hemagglutinin	1179982	WTLVEPGDKITFEATGNLVVPRYAF	25	247	271	9	9	1
	B cell (antibody)	Hemagglutinin	504116	VEPGDKITFEATGNL	15	250	264	19	16	0.84
	B cell (antibody)	Hemagglutinin	1129864	ATGNLVVPRYAFAMERNAGSGIIIS	25	260	284	9	6	0.67
	B cell (antibody)	Hemagglutinin	151044	PRYAFAMERNAGSGI	15	267	281	11	5	0.45
	B cell (antibody)	Hemagglutinin	1160155	MERNAGSGIIISDTPVHDCNTTCQT	25	273	297	9	6	0.67
	B cell (antibody)	Hemagglutinin	150963	AGSGIIISDTPVHDC	15	277	291	11	5	0.45
	B cell (antibody)	Hemagglutinin	1174631	TPVHDCNTTCQTPKGAINTSLPFQN	25	286	310	9	5	0.56
	B cell (antibody)	Hemagglutinin	151045	PVHDCNTTCQTPKGA	15	287	301	11	5	0.45
	B cell (antibody)	Hemagglutinin	151064	TPKGAINTSLPFQNI	15	297	311	11	4	0.36
	B cell (antibody)	Hemagglutinin	1151775	KGAINTSLPFQNIHPITIGKCPKYV	25	299	323	9	6	0.67
	B cell (antibody)	Hemagglutinin	504113	PFQNIHPVTIGECPK	15	307	321	19	9	0.47
	B cell (antibody)	Hemagglutinin	1146809	HPITIGKCPKYVKSTKLRLATGLRN	25	312	336	9	7	0.78
	B cell (antibody)	Hemagglutinin	150987	GKCPKYVKSTKLRLA	15	317	331	11	11	1
	B cell (antibody)	Hemagglutinin	1171943	STKLRLATGLRNIPSIQSRGLFGAI	25	325	349	9	7	0.78
	B cell (antibody)	Hemagglutinin	150999	IPSIQSRGLFGAIAG	15	337	351	11	2	0.18
	B cell (antibody)	Hemagglutinin	1163468	PSIQSRGLFGAIAGFIEGGWTGMVD	25	338	362	9	5	0.56
	B cell (antibody)	Hemagglutinin	20838	GLFGAIAGFIE	11	344	354	6	6	1
	B cell (antibody)	Hemagglutinin	1142694	GFIEGGWTGMVDGWYGYHHQNEQGS	25	351	375	9	4	0.44
	B cell (antibody)	Hemagglutinin	151069	WTGMVDGWYGYHHQN	15	357	371	11	3	0.27
	B cell (antibody)	Hemagglutinin	1180001	WYGYHHQNEQGSGYAADLKSTQNAI	25	364	388	9	5	0.56
	B cell (antibody)	Hemagglutinin	151074	YHHQNEQGSGYAADL	15	367	381	11	5	0.45
	B cell (antibody)	Hemagglutinin	151071	YAADLKSTQNAIDEI	15	377	391	11	5	0.45
	B cell (antibody)	Hemagglutinin	1180011	YAADLKSTQNAIDEITNKVNSVIEK	25	377	401	9	5	0.56
	B cell (antibody)	Hemagglutinin	150964	AIDEITNKVNSVIEK	15	387	401	11	5	0.45
	B cell (antibody)	Hemagglutinin	1137428	EITNKVNSVIEKMNTQFTAVGKEFN	25	390	414	9	4	0.44
	B cell (antibody)	Hemagglutinin	1162644	NTQFTAVGKEFNHLEKRIENLNKKV	25	403	427	9	5	0.56
	B cell (antibody)	Hemagglutinin	151062	TAVGKEFNHLEKRIE	15	407	421	11	3	0.27
	B cell (antibody)	Hemagglutinin	1156056	LEKRIENLNKKVDDGFLDIWTYNAE	25	416	440	9	4	0.44
	B cell (antibody)	Hemagglutinin	150979	EKRIENLNKKVDDGF	15	417	431	11	5	0.45
	B cell (antibody)	Hemagglutinin	151067	VDDGFLDIWTYNAEL	15	427	441	11	5	0.45
	B cell (antibody)	Hemagglutinin	1131855	DGFLDIWTYNAELLVLLENERTLDY	25	429	453	9	4	0.44
	B cell (antibody)	Hemagglutinin	151075	YNAELLVLLENERTL	15	437	451	11	5	0.45
	B cell (antibody)	Hemagglutinin	1159730	LVLLENERTLDYHDSNVKNLYEKVR	25	442	466	9	4	0.44
	B cell (antibody)	Hemagglutinin	2233261	VALENQHTIDLTDSE	15	443	457	10	10	1
	B cell (antibody)	Hemagglutinin	151034	NERTLDYHDSNVKNL	15	447	461	11	5	0.45
	B cell (antibody)	Hemagglutinin	1134664	DSNVKNLYEKVRSQLKNNAKEIGNG	25	455	479	9	5	0.56
	B cell (antibody)	Hemagglutinin	1164264	QLKNNAKEIGNGCFEFYHKCDNTCM	25	468	492	9	3	0.33
	B cell (antibody)	Hemagglutinin	181381	LKNNAKEIGNGCFEFYHKCDNTCMESVKNGTYDYPKYSEEAKLNREEIDGVK	52	469	520	6	4	0.67
	B cell (antibody)	Hemagglutinin	150989	GNGCFEFYHKCDNTC	15	477	491	11	5	0.45
	B cell (antibody)	Hemagglutinin	1140522	FEFYHKCDNTCMESVKNGTYDYPKY	25	481	505	9	3	0.33
	B cell (antibody)	Hemagglutinin	150971	CDNTCMESVKNGTYD	15	487	501	11	3	0.27
	B cell (antibody)	Hemagglutinin	58691	SIRNGTYDHDVYRDE	15	494	508	19	12	0.63
	B cell (antibody)	Hemagglutinin	1172218	SVKNGTYDYPKYSEEAKLNREEIDG	25	494	518	9	7	0.78
	B cell (antibody)	Hemagglutinin	151035	NGTYDYPKYSEEAKL	15	497	511	11	3	0.27
	B cell (antibody)	Hemagglutinin	150977	EEAKLNREEIDGVKL	15	507	521	11	5	0.45
	B cell (antibody)	Hemagglutinin	1136292	EEAKLNREEIDGVKLESTRIYQILA	25	507	531	9	5	0.56
	B cell (antibody)	Hemagglutinin	1152749	KLESTRIYQILAIYSTVASSLVLVV	25	520	544	9	5	0.56
	B cell (antibody)	Hemagglutinin	1181119	YSTVASSLVLVVSLGAISFWMCSNG	25	533	557	9	5	0.56
	B cell (antibody)	Hemagglutinin	1156351	LGAISFWMCSNGSLQCRICI	20	546	565	9	4	0.44
	B cell (antibody)	Nuclear export protein	54980	RNEKWREQLGQKFEE	15	61	75	19	10	0.53
	B cell (antibody)	Polymerase acidic protein	504100	ASPQLEGFSAESRKL	15	651	665	19	15	0.79
